# Myosin 2 drives actin contractility in fast-crawling species outside of the amorphean lineage

**DOI:** 10.1101/2025.05.16.654244

**Authors:** Sarah L. Guest, Katrina B. Velle, Samantha M. Jacques, Yvette Park, Jarrett Man, Margaret A. Titus, Lillian K. Fritz-Laylin

## Abstract

Myosin 2-dependent actin contractility drives essential cell functions including fast crawling motility in animal cells, *Dictyostelium* amoebae, and other species from the Amorphea lineage. Whether and how species outside this single eukaryotic group can generate contractile actin networks has been largely unexplored. We demonstrate that *Naegleria,* an amoeba from the Heterolobosea—an evolutionarily distant eukaryotic lineage that includes the fastest known crawling eukaryotes—expresses three distinct Myosin 2 homologs. Using biochemical assays and immunofluorescence, we show that these Myosin 2 proteins bind cellular actin networks and that these networks generate ATP-dependent contractility. By identifying additional Myosin 2 homologs in dozens of additional heterolobosean amoebae (but not obligate flagellates), we find a widespread correlation within this group between crawling behavior and contractile actin networks. This correlation includes the amoeba *Vahlkampfia avara*, which we demonstrate can crawl at speeds exceeding 180 μm/min and has contractile actin networks and Myosin 2 homologs. These findings show that Myosin 2-driven contractility exists beyond Amorphea and is associated with diverse, fast-crawling cell types. Expanding the taxonomic breadth of actin network contractility impacts our basic understanding of cell motility, evolutionary biology, and of the fundamental biology of human pathogens that rely on fast cell migration.
