## Supplementary material for "Myosin 2 drives actin contractility in fast-crawling species outside of the amorphean lineage": DatasetS1

### Sheet: Flagellate ROI
ANTIBODY Colocalized	Degree	Image file	PEARSON'S Correlation Coefficient				Image
		240423_Ng_Flagellates_81378A_001	R	R(rand) mean +- SD	"P" value	R(rand)>R(obs)
Myo2A-1:Actin	0	Cell 1	0.565	0.317±0.155	1	1/25
Myo2A-1:Actin	90	Cell 1	-0.256	-0.037±0.128	0	25/25
Tubulin:Actin	0	Cell 1	-0.024	-0.111±0.148	0.732	8/25
Tubulin:Actin	90	Cell 1	-0.108	-0.094±0.162	0.465	14/25
Myo2A-1:Actin	0	Cell 2	0.131	0.064±0.077	0.849	5/25
Myo2A-1:Actin	90	Cell 2	0.093	0.100±0.084	0.466	11/25
Tubulin:Actin	0	Cell 2	-0.114	-0.046±0.286	0.406	16/25
Tubulin:Actin	90	Cell 2	-0.095	-0.142±0.195	0.596	12/25
Myo2A-1:Actin	0	Cell 3	0.478	0.170±0.187	1	1/25
Myo2A-1:Actin	90	Cell 3	0.193	0.054±0.175	0.813	8/25
Tubulin:Actin	0	Cell 3	0.113	0.065±0.090	0.711	7/25
Tubulin:Actin	90	Cell 3	-0.047	0.029±0.105	0.213	18/25
Myo2A-1:Actin	0	Cell 4	0.442	0.253±0.078	1	1/25
Myo2A-1:Actin	90	Cell 4	0.184	0.200±0.085	0.427	14/25
Tubulin:Actin	0	Cell 4	0.008	0.252±0.114	0	25/25
Tubulin:Actin	90	Cell 4	0.208	0.307±0.108	0.133	22/25
		240423_Ng_Flagellates_81378A_002
Myo2A-1:Actin	0	Cell 1	0.208	0.154±0.124	0.671	10/25
Myo2A-1:Actin	90	Cell 1	0.015	0.185±0.129	0	22/25
Tubulin:Actin	0	Cell 1	-0.025	-0.062±0.143	0.602	10/25
Tubulin:Actin	90	Cell 1	-0.181	-0.086±0.141	0.235	17/25
Myo2A-1:Actin	0	Cell 2	0.229	0.190±0.339	0.546	16/25
Myo2A-1:Actin	90	Cell 2	-0.203	0.060±0.335	0.193	19/25
Tubulin:Actin	0	Cell 2	0.061	-0.015±0.112	0.768	9/25
Tubulin:Actin	90	Cell 2	-0.36	-0.258±0.073	0	25/25
		240423_Ng_Flagellates_81378A_003
Myo2A-1:Actin	0	Cell 1	0.179	0.098±0.147	0.72	10/25
Myo2A-1:Actin	90	Cell 1	0.095	0.075±0.232	0.534	11/25
Tubulin:Actin	0	Cell 1	-0.088	-0.156±0.147	0.684	8/25
Tubulin:Actin	90	Cell 1	-0.008	-0.099±0.163	0.724	6/25
		240423_Ng_Flagellates_35518A_001
Myo2B-1:Actin	0	Cell 1	0.493	0.247±0.172	1	1/25
Myo2B-1:Actin	90	Cell 1	-0.313	-0.114±0.144	0	24/25
Tubulin:Actin	0	Cell 1	-0.316	-0.243±0.129	0.272	16/25
Tubulin:Actin	90	Cell 1	0.037	-0.047±0.139	0.741	10/25
Myo2B-1:Actin	0	Cell 2	0.219	0.126±0.184	0.701	10/25
Myo2B-1:Actin	90	Cell 2	0.263	0.099±0.154	0.92	3/25
Tubulin:Actin	0	Cell 2	-0.429	-0.227±0.163	0.012	22/25
Tubulin:Actin	90	Cell 2	0.036	0.070±0.237	0.442	17/25
Myo2B-1:Actin	0	Cell 3	-0.123	-0.079±0.059	0.204	19/25
Myo2B-1:Actin	90	Cell 3	-0.011	-0.071±0.109	0.72	8/25
Tubulin:Actin	0	Cell 3	0.016	-0.112±0.131	0.89	5/25
Tubulin:Actin	90	Cell 3	-0.245	-0.138±0.166	0.244	16/25
		240423_Ng_Flagellates_35518A_002
Myo2B-1:Actin	0	Cell 1	0.287	0.202±0.093	0.864	5/25
Myo2B-1:Actin	90	Cell 1	0.059	0.150±0.158	0.271	17/25
Tubulin:Actin	0	Cell 1	0.012	-0.141±0.051	1	1/25
Tubulin:Actin	90	Cell 1	-0.033	-0.080±0.072	0.764	8/25
Myo2B-1:Actin	0	Cell 2	0.219	0.187±0.105	0.619	11/25
Myo2B-1:Actin	90	Cell 2	-0.063	0.065±0.149	0.161	20/25
Tubulin:Actin	0	Cell 2	-0.196	-0.089±0.121	0.147	21/25
Tubulin:Actin	90	Cell 2	0.007	0.018±0.092	0.455	13/25
Myo2B-1:Actin	0	Cell 3	0.529	0.158±0.116	1	1/25
Myo2B-1:Actin	90	Cell 3	0.037	0.121±0.076	0.064	21/25
Tubulin:Actin	0	Cell 3	0.084	-0.128±0.146	1	3/25
Tubulin:Actin	90	Cell 3	-0.135	-0.005±0.203	0.246	17/25
Myo2B-1:Actin	0	Cell 4	0.19	0.100±0.069	1	4/25
Myo2B-1:Actin	90	Cell 4	0.002	0.015±0.064	0.423	17/25
Tubulin:Actin	0	Cell 4	-0.236	-0.276±0.096	0.667	9/25
Tubulin:Actin	90	Cell 4	-0.139	-0.170±0.134	0.59	13/25
		240423_Ng_Flagellates_35518A_003
Myo2B-1:Actin	0	Cell 1	0.355	0.208±0.164	0.854	8/25
Myo2B-1:Actin	90	Cell 1	0.014	0.200±0.154	0.021	23/25
Tubulin:Actin	0	Cell 1	-0.168	0.151±0.146	0	25/25
Tubulin:Actin	90	Cell 1	-0.165	0.152±0.174	0	25/25
Myo2B-1:Actin	0	Cell 2	0.238	0.208±0.110	0.61	9/25
Myo2B-1:Actin	90	Cell 2	0.137	0.231±0.098	0.119	21/25
Tubulin:Actin	0	Cell 2	-0.063	-0.165±0.204	0.7	10/25
Tubulin:Actin	90	Cell 2	-0.22	-0.179±0.112	0.353	15/25
		240423_Ng_Flagellates_MhcCA_001
Myo2C-1:Actin	0	Cell 1	0.387	0.329±0.189	0.62	12/25
Myo2C-1:Actin	90	Cell 1	0.216	0.317±0.158	0.245	19/25
Tubulin:Actin	0	Cell 1	0.024	0.045±0.246	0.467	12/25
Tubulin:Actin	90	Cell 1	-0.014	-0.042±0.251	0.544	12/25
Myo2C-1:Actin	0	Cell 2	0.302	0.203±0.123	0.823	10/25
Myo2C-1:Actin	90	Cell 2	-0.046	0.185±0.109	0	25/25
Tubulin:Actin	0	Cell 2	0.008	-0.105±0.079	1	2/25
Tubulin:Actin	90	Cell 2	-0.005	-0.052±0.075	0.747	9/25
Myo2C-1:Actin	0	Cell 3	0.19	0.147±0.118	0.645	10/25
Myo2C-1:Actin	90	Cell 3	0.063	0.158±0.118	0.181	19/25
Tubulin:Actin	0	Cell 3	-0.082	0.060±0.117	0.021	23/25
Tubulin:Actin	90	Cell 3	-0.165	0.040±0.089	0	24/25
Myo2C-1:Actin	0	Cell 4	0.3	0.060±0.089	1	1/25
Myo2C-1:Actin	90	Cell 4	-0.041	0.011±0.046	0.051	21/25
Tubulin:Actin	0	Cell 4	0.01	-0.165±0.127	1	4/25
Tubulin:Actin	90	Cell 4	-0.082	-0.110±0.168	0.565	10/25
		240423_Ng_Flagellates_MhcCA_002
Myo2C-1:Actin	0	Cell 1	0.522	0.301±0.154	1	2/25
Myo2C-1:Actin	90	Cell 1	0.085	0.226±0.147	0.121	21/25
Tubulin:Actin	0	Cell 1	-0.029	-0.131±0.230	0.677	11/25
Tubulin:Actin	90	Cell 1	0.034	0.002±0.235	0.555	16/25
Myo2C-1:Actin	0	Cell 2	0.3	0.254±0.050	0.872	5/25
Myo2C-1:Actin	90	Cell 2	0.142	0.269±0.058	0	24/25
Tubulin:Actin	0	Cell 2	-0.086	-0.206±0.155	0.807	8/25
Tubulin:Actin	90	Cell 2	-0.139	-0.180±0.131	0.625	12/25
Myo2C-1:Actin	0	Cell 3	0.27	0.063±0.129	1	2/25
Myo2C-1:Actin	90	Cell 3	-0.124	-0.008±0.110	0.083	22/25
Tubulin:Actin	0	Cell 3	0.003	-0.174±0.154	0.952	5/25
Tubulin:Actin	90	Cell 3	-0.273	-0.237±0.140	0.397	15/25

### Sheet: Amoeba ROI
ANTIBODY Colocalized	Degree	Image file name	PEARSON'S Correlation Coefficient				Image
		240423_Ng_Flagellates_81378A_001	R	R(rand) mean +- SD	"P" value	R(rand)>R(obs)
Myo2A-1:Actin	0	Cell 1	0.236	0.137±0.087	0.95	4 / 25
Myo2A-1:Actin	90	Cell 1	-0.047	-0.006±0.143	0.385	13/25
Tubulin:Actin	0	Cell 1	0.196	-0.008±0.176	0.957	2025-03-25
Tubulin:Actin	90	Cell 1	0.129	-0.002±0.119	0.937	2025-05-25
Myo2A-1:Actin	0	Cell 2	0.428	0.042±0.108	1	1 /25
Myo2A-1:Actin	90	Cell 2	-0.294	-0.148±0.112	0	23/25
Tubulin:Actin	0	Cell 2	0.048	0.097±0.096	0.295	17/25
Tubulin:Actin	90	Cell 2	0.112	0.116±0.064	0.475	13/25
		240423_Ng_Flagellates_81378A_002
Myo2A-1:Actin	0	Cell 1	0.325	-0.089±0.202	1	2025-01-25
Myo2A-1:Actin	90	Cell 1	-0.07	-0.185±0.153	0.8	2025-07-25
Tubulin:Actin	0	Cell 1	0.188	-0.150±0.188	1	2025-01-25
Tubulin:Actin	90	Cell 1	-0.002	-0.194±0.164	0.959	2025-06-25
Myo2A-1:Actin	0	Cell 2	0.396	0.253±0.100	1	2 /25
Myo2A-1:Actin	90	Cell 2	0.031	0.081±0.132	0.347	16/25
Tubulin:Actin	0	Cell 2	0.296	0.272±0.139	0.567	2025-12-25
Tubulin:Actin	90	Cell 2	-0.026	0.156±0.097	0	25/25
Myo2A-1:Actin	0	Cell 3	0.293	0.140±0.142	0.928	2025-03-25
Myo2A-1:Actin	90	Cell 3	-0.041	0.076±0.135	0.155	20/25
Tubulin:Actin	0	Cell 3	-0.101	-0.040±0.168	0.354	15/25
Tubulin:Actin	90	Cell 3	-0.086	-0.069±0.061	0.391	17/25
		240423_Ng_Flagellates_81378A_003
Myo2A-1:Actin	0	Cell 1	0.311	0.204±0.100	0.926	4 / 25
Myo2A-1:Actin	90	Cell 1	0.084	0.210±0.113	0.059	23/25
Tubulin:Actin	0	Cell 1	0.24	0.167±0.067	0.932	2025-04-25
Tubulin:Actin	90	Cell 1	0.193	0.237±0.112	0.343	14/25
Myo2A-1:Actin	0	Cell 2	0.428	0.241±0.113	1	2 /25
Myo2A-1:Actin	90	Cell 2	0.125	0.160±0.092	0.349	16/25
Tubulin:Actin	0	Cell 2	0.091	0.087±0.148	0.512	13/25	na
Tubulin:Actin	90	Cell 2	0.2	0.137±0.084	0.8	2025-06-25	na
Myo2A-1:Actin	0	Cell 3	0.276	0.034±0.090	1	1/25.
Myo2A-1:Actin	90	Cell 3	-0.026	0.007±0.081	0.337	18/25
Tubulin:Actin	0	Cell 3	0.091	0.128±0.074	0.302	18/25
Tubulin:Actin	90	Cell 3	0.087	0.129±0.073	0.27	18/25
Myo2B-1
		240423_Ng_Flagellates_35518A_001
Myo2B-1:Actin	0	Cell 1	0.273	0.089±0.091	1	1 /25
Myo2B-1:Actin	90	Cell 1	0.139	0.140±0.075	0.498	15/25
Tubulin:Actin	0	Cell 1	0.082	0.159±0.163	0.31	18/25
Tubulin:Actin	90	Cell 1	-0.163	0.056±0.198	0.067	23/25
Myo2B-1:Actin	0	Cell 2	0.375	0.105±0.237	0.944	5 /25
Myo2B-1:Actin	90	Cell 2	-0.04	-0.033±0.132	0.481	14/25
Tubulin:Actin	0	Cell 2	0.001	0.087±0.163	0.288	16/25
Tubulin:Actin	90	Cell 2	0.003	0.048±0.202	0.411	2025-12-25
Myo2B-1:Actin	0	Cell 3	-0.051	-0.011±0.104	0.345	18/25
Myo2B-1:Actin	90	Cell 3	-0.056	0.032±0.114	0.194	21/25
Tubulin:Actin	0	Cell 3	0.01	0.133±0.088	0	25/25
Tubulin:Actin	90	Cell 3	-0.155	-0.034±0.098	0.013	24/25
		240423_Ng_Flagellates_35518A_002
Myo2B-1:Actin	0	Cell 1	0.147	0.104±0.071	0.743	10 /25
Myo2B-1:Actin	90	Cell 1	0.092	0.120±0.032	0.156	21/25
Tubulin:Actin	0	Cell 1	-0.066	-0.024±0.081	0.29	15/25
Tubulin:Actin	90	Cell 1	0.132	0.087±0.104	0.672	2025-11-25
Myo2B-1:Actin	0	Cell 2	0.335	0.188±0.063	1	2025-01-25
Myo2B-1:Actin	90	Cell 2	-0.068	0.010±0.132	0.264	16/25
Tubulin:Actin	0	Cell 2	0.097	0.001±0.131	0.792	2025-07-25
Tubulin:Actin	90	Cell 2	-0.119	-0.092±0.109	0.402	16/25
Myo2B-1:Actin	0	Cell 3	0.322	0.131±0.125	1	2025-01-25
Myo2B-1:Actin	90	Cell 3	0.191	0.085±0.112	0.876	2025-06-25
Tubulin:Actin	0	Cell 3	0.066	0.004±0.065	0.882	2025-03-25
Tubulin:Actin	90	Cell 3	0.039	0.012±0.055	0.698	2025-07-25
Myo2B-1:Actin	0	Cell 4	0.473	0.201±0.152	1	2025-01-25
Myo2B-1:Actin	90	Cell 4	-0.132	0.032±0.187	0.155	21/25
Tubulin:Actin	0	Cell 4	0.198	0.211±0.150	0.467	13/25
Tubulin:Actin	90	Cell 4	-0.226	0.124±0.165	0	25/25
		240423_Ng_Flagellates_35518A_003
Myo2B-1:Actin	0	Cell 1	0.297	0.116±0.143	1	5/ 25
Myo2B-1:Actin	90	Cell 1	-0.246	-0.231±0.108	0.442	15/25
Tubulin:Actin	0	Cell 1	0.118	0.098±0.116	0.571	2025-10-25
Tubulin:Actin	90	Cell 1	0.278	0.139±0.137	0.899	2025-06-25
Myo2B-1:Actin	0	Cell 2	0.254	0.094±0.124	1	2025-04-25
Myo2B-1:Actin	90	Cell 2	0.047	0.004±0.099	0.673	2025-12-25
Tubulin:Actin	0	Cell 2	0.282	0.069±0.123	1	2025-02-25
Tubulin:Actin	90	Cell 2	-0.001	0.004±0.101	0.48	15/25
Myo2B-1:Actin	0	Cell 3	0.334	0.276±0.087	0.767	7/ 25
Myo2B-1:Actin	90	Cell 3	0.091	0.192±0.078	0	22/25
Tubulin:Actin	0	Cell 3	0.2	0.029±0.092	1	2025-01-25
Tubulin:Actin	90	Cell 3	0.117	0.067±0.118	0.668	2025-11-25	na
Myo2B-1:Actin	0	Cell 4	0.35	0.106±0.196	0.988	2025-04-25
Myo2B-1:Actin	90	Cell 4	-0.271	0.066±0.314	0.087	21/25
Tubulin:Actin	0	Cell 4	0.05	0.054±0.141	0.489	2025-10-25
Tubulin:Actin	90	Cell 4	0.057	0.043±0.143	0.539	2025-10-25
Myo2C-1
		240423_Ng_Flagellates_MhcCA_001
Myo2C-1:Actin	0	Cell 1	0.408	0.191±0.110	1	2025-01-25
Myo2C-1:Actin	90	Cell 1	-0.014	0.018±0.079	0.337	16/25
Tubulin:Actin	0	Cell 1	0.093	-0.002±0.050	1	2025-02-25
Tubulin:Actin	90	Cell 1	0.171	0.063±0.102	0.918	2025-03-25
Myo2C-1:Actin	0	Cell 2	0.335	-0.095±0.143	1	1/ 25
Myo2C-1:Actin	90	Cell 2	-0.166	-0.237±0.098	0.79	2025-08-25
Tubulin:Actin	0	Cell 2	0.05	-0.136±0.131	1	2025-03-25
Tubulin:Actin	90	Cell 2	0.082	-0.194±0.104	1	2025-01-25
Myo2C-1:Actin	0	Cell 3	0.254	0.043±0.309	0.768	8/ 25
Myo2C-1:Actin	90	Cell 3	0.055	-0.012±0.350	0.577	2025-12-25
Tubulin:Actin	0	Cell 3	0.167	0.099±0.215	0.626	2025-11-25
Tubulin:Actin	90	Cell 3	0.021	0.087±0.195	0.365	15/25
		240423_Ng_Flagellates_MhcCA_002
Myo2C-1:Actin	0	Cell 1	0.356	-0.108±0.175	1	1/ 25
Myo2C-1:Actin	90	Cell 1	-0.129	-0.183±0.093	0.73	8/ 25
Tubulin:Actin	0	Cell 1	0.234	0.122±0.101	0.937	2025-04-25
Tubulin:Actin	90	Cell 1	-0.129	0.086±0.138	0	24/25
Myo2C-1:Actin	0	Cell 2	0.096	0.231±0.182	0.204	17/25
Myo2C-1:Actin	90	Cell 2	-0.32	0.148±0.236	0	25/25
Tubulin:Actin	0	Cell 2	0.138	0.066±0.105	0.774	2025-05-25
Tubulin:Actin	90	Cell 2	0.025	0.055±0.154	0.422	14/25
Myo2C-1:Actin	0	Cell 3	0.179	-0.031±0.184	0.95	2025-05-25
Myo2C-1:Actin	90	Cell 3	-0.095	-0.079±0.117	0.447	16/25
Tubulin:Actin	0	Cell 3	0.04	-0.118±0.146	0.93	2025-06-25
Tubulin:Actin	90	Cell 3	-0.058	-0.054±0.169	0.491	13/25
Myo2C-1:Actin	0	Cell 4	0.284	0.069±0.117	1	2025-01-25
Myo2C-1:Actin	90	Cell 4	0.039	0.086±0.078	0.263	20/25
Tubulin:Actin	0	Cell 4	0.044	0.168±0.087	0	23/25
Tubulin:Actin	90	Cell 4	0.126	0.187±0.083	0.209	19/25

### Sheet: Flagellate Colocalization
Antibody Colocalized	Myo2A-1:actin		Tubulin:actin		Myo2B-1:Actin		Tubulin:actin		Myo2C-1:actin		Tubulin:actin
Rotation	0	90	0	90	0	90	0	90	0	90	0	90
	0.565	-0.256	-0.024	-0.108	0.493	-0.313	-0.316	0.037	0.387	0.216	0.024	-0.014
	0.131	0.093	-0.114	-0.095	0.219	0.263	-0.429	0.036	0.302	-0.046	0.008	-0.005
	0.478	0.193	0.113	-0.047	-0.123	-0.011	0.016	-0.245	0.19	0.063	-0.082	-0.165
	0.442	0.184	0.008	0.208	0.287	0.059	0.012	-0.033	0.3	-0.041	0.01	-0.082
	0.208	0.015	-0.025	-0.181	0.219	-0.063	-0.196	0.007	0.522	0.085	-0.029	0.034
	0.229	-0.203	0.061	-0.36	0.529	0.037	0.084	-0.135	0.3	0.142	-0.086	-0.139
	0.179	0.095	-0.088	-0.008	0.19	0.002	-0.236	-0.139	0.27	-0.124	0.003	-0.273
					0.355	0.014	-0.168	-0.165
					0.238	0.137	-0.063	-0.22
Average Pearson's	0.318857	0.0172857	-0.00985714	-0.0844286	0.267444	0.0138889	-0.144	-0.0952222	0.324429	0.0421429	-0.0217143	-0.092
SE for Average Pearson's	0.0647874	0.0679035	0.0300059	0.0652267	0.0636113	0.0518158	0.0566463	0.0363993	0.0395449	0.0449219	0.017189	0.0408038
	0 degrees	90 degrees
Combined Myo2:Actin Average Pearson's (all 3 sets)	0.303577	0.0244392
SE for combined Myo2:Actin	0.0559812	0.0548804
Combined Tubulin:Actin Pearson's (all 3 sets)	-0.0585238	-0.0905503
SE for Combined Tubulin:Actin	-0.0585238	0.0474766

### Sheet: Amoeba Colocalization
Antibody Colocalized	Myo2A-1:actin		Tubulin:actin		Myo2B-1:Actin		Tubulin:actin		Myo2C-1:actin		Tubulin:actin
Rotation	0	90	0	90	0	90	0	90	0	90	0	90
	0.236	-0.047	0.196	0.129	0.273	0.139	0.082	-0.163	0.408	-0.014	0.093	0.171
	0.428	-0.294	0.048	0.112	0.375	-0.04	0.001	0.003	0.335	-0.166	0.05	0.082
	0.325	-0.07	0.188	-0.002	-0.051	-0.056	0.01	-0.155	0.254	0.055	0.167	0.021
	0.396	0.031	0.296	-0.026	0.147	0.092	-0.066	0.132	0.356	-0.129	0.234	-0.129
	0.293	-0.041	-0.101	-0.086	0.335	-0.068	0.097	-0.119	0.096	-0.32	0.138	0.025
	0.311	0.084	0.24	0.193	0.322	0.191	0.066	0.039	0.179	-0.095	0.04	-0.058
	0.428	0.125	0.091	0.2	0.473	-0.132	0.198	-0.226	0.284	0.039	0.044	0.126
	0.276	-0.026	0.091	0.087	0.297	-0.246	0.118	0.278
					0.254	0.047	0.282	-0.001
					0.334	0.091	0.2	0.117
					0.35	-0.271	0.05	0.057
Average Pearson's	0.336625	-0.02975	0.131125	0.075875	0.282636	-0.023	0.0943636	-0.00345455	0.273143	-0.09	0.109429	0.034
SE for Average Pearson's	0.0256069	0.0448138	0.0444194	0.036845	0.0497667	0.0461253	0.0350801	0.0536289	0.0407094	0.0496809	0.0278396	0.0392853
	0 degrees	90 degrees
Combined Myo2:Actin Average Pearson's (all 3 sets)	0.297468	-0.0475833
SE for combined Myo2:Actin	0.0386943	0.0468733
Combined Tubulin:Actin Pearson's (all 3 sets)	0.111639	0.0354735
SE for Combined Tubulin:Actin	0.0357797	0.043253

### Sheet: Line scans
Amoeba
Myo2A:actin	Actin:tubulin
0.537327	0.31755		0.637089	0.518308		0.580195	0.750464
0.736884	0.402933		0.51224	-0.105121
0.340316	-0.0209078		0.603335	0.436402
0.357683	0.507994		0.555363	0.299741
0.587304	0.613058		0.709034	0.0247536
0.413723	0.150017
0.652752	-0.0737544

### Sheet: Sheet1
				Flagellates-0					Amoeba-0							Flagellates-90						Amoeba-90
			Myo2A-1	Myo2B-1	Myo2C-1	Tubulin		Myo2A-1	Myo2B-1	Myo2C-1	Tubulin				Myo2A-1	Myo2B-1	Myo2C-1	Tubulin			Myo2A-1	Myo2B-1	Myo2C-1	Tubulin
			0.463	0.119	0.376	-0.253		0.394	0.121	0.23	0.066				-0.274	-0.131	-0.115	0.002			-0.095	-0.16	0.073	-0.013
			0.188	0.328	0.135	-0.314		0.415	0.274	0.305	0.03				-0.027	0.027	0.029	-0.054			0.084	-0.084	-0.075	-0.127
			0.426	0.147	0.062	-0.194		0.109	0.369	0.354	0.05				-0.397	-0.109	0.069	0.104			0.112	-0.058	0.167	-0.317
			0.058	0.571	0.146	0.032		0.425	0.36	0.347	-0.124				-0.138	-0.14	-0.098	0.064			0.062	-0.088	0.063	-0.351
			0.157	0.185	0.222	-0.031		0.522	0.308	0.179	0.095				0.034	-0.12	0.098	-0.08			0.233	-0.093	-0.028	0.058
			0.053	0.145	0.339	0.1		0.276	0.15	0.481	-0.069				-0.185	-0.078	0.061	0.043			-0.119	0.009	0.14	-0.22
			0.295	0.243	0.319	-0.008		0.242	0.306	0.333	0.087				-0.093	0.028	0.022	0.151			-0.026	-0.063	-0.253	-0.089
			0.166	0.28	0.335	-0.317					0.107				0.038	0.063	0.076	0.219			-0.102			-0.316
			0.282	0.062	0.175	-0.039					-0.109				-0.167	-0.126	0.108	-0.065						-0.025
				0.115												0.017	-0.147
																-0.023
																0.062
	AVG		0.232	0.231111	0.234333	-0.113778		0.340429	0.269714	0.318429	0.0147778				-0.116875	-0.0362727	0.0242222	0.04775			#REF!	-0.0628333	0.00233333	-0.173375
	STDEV		0.146501	0.148084	0.11145	0.157238		0.139014	0.0976878	0.0967503	0.0907273				0.14216	0.0766586	0.0652488	0.108775			0.125478	0.037881	0.156105	0.150956
